# Peptide therapeutic leads for multi-target inhibition of inflammatory cytokines in Inflammatory Bowel Disease - computational design and in-vitro validation

**DOI:** 10.1101/2024.08.27.609829

**Authors:** Tomer Tsaban, Gali Kariv-Attias, Alisa Khramushin, Ofer Gover, Zvi Hayouka, Ora Schueler-Furman, Betty Schwartz

**Author notes:** Equal contributions (Tomer Tsaban, Gali Kariv-Attias).

## Abstract

Inflammatory Bowel Disease (IBD) are chronic and recurrent inflammatory disorders affecting the gastrointestinal tract, characterized by the involvement of numerous pro-inflammatory cytokines. These conditions profoundly impact both immune system dynamics and intestinal tissue integrity. Current therapeutic approaches predominantly rely on monoclonal antibodies, and frequently encounter limitations such as non-responsiveness, loss of efficacy over time, immunogenicity, adverse effects, and substantial cost. Consequently, there is a critical need for novel, targeted anti-inflammatory strategies. We present the computational structure guided design of peptidic inhibitors aimed at attenuating the activity of pivotal pro-inflammatory cytokines implicated in IBD pathogenesis, namely TNFα, IL-1β, and IL-6. These peptides were engineered to disrupt specific cytokine - receptor interactions, to block the release of pro-inflammatory cytokines. We structurally characterized key features in the studied interactions and used these to guide two computational design strategies, one based on the identification of dominant segments using our PeptiDerive approach, and one based on complementing fragments detected using our PatchMAN protocol. The designed peptides were synthesized and their efficacy was validated on Caco-2 intestinal epithelial cells and THP-1 macrophages, representative of the epithelial and immunological alterations typical of active IBD. The majority of the novel peptides effectively suppressed release of pro-inflammatory cytokines by both macrophages and intestinal epithelial cells, thereby reducing the risk of inflammation. This study underscores the efficacy of a rational design approach rooted in structural insights into inflammatory signaling complexes. Our findings demonstrate the potential of targeting key cytokines and receptor interaction with designed peptides as a promising therapeutic avenue for managing IBD and other inflammatory disorders.
