## Additional Supplementary Materials for "Peptide therapeutic leads for multi-target inhibition of inflammatory cytokines in Inflammatory Bowel Disease - computational design and in-vitro validation": il1b_interaction_4dep_alascan_results.csv

pdb#	chain	res#	aa	DDG(complex)	DG(partner)
131	C	129	8	0.55	1.52
132	C	130	4	1.16	-0.23
159	C	157	11	0.25	1.46
166	C	164	12	0.14	0.06
167	C	165	5	1.52	1.87
168	C	166	12	0.99	-0.05
169	C	167	12	2.56	3.30
170	C	168	18	0.06	2.72
181	C	179	8	0.01	2.03
183	C	181	10	0.82	0.74
184	C	182	8	0.99	0.23
185	C	183	16	0.68	-0.38
186	C	184	12	1.98	2.19
285	C	259	16	-0.01	1.99
286	C	260	15	0.49	-0.29
287	C	261	17	0.26	1.04
9	B	290	15	0.12	-0.12
11	B	292	4	-0.04	-1.02
12	B	293	9	0.01	-0.05
13	B	294	8	0.92	0.16
14	B	295	8	-0.04	0.61
15	B	296	10	0.21	1.22
16	B	297	18	0.08	2.29
30	B	311	12	-0.02	-0.91
108	B	383	14	0.04	0.68
110	B	385	8	0.04	2.30
111	B	386	5	2.24	1.83
112	B	387	9	0.27	0.01
113	B	388	14	0.39	2.12
114	B	389	9	-0.15	0.06
115	B	390	10	0.14	2.10
124	B	399	18	0.61	1.11
127	B	402	20	2.09	0.64
129	B	404	4	1.38	0.00
163	B	438	15	0.09	0.80
201	B	476	10	0.16	1.15
204	B	479	12	0.82	-0.53
236	B	509	14	0.53	-0.31
237	B	510	10	0.60	1.24
238	B	511	16	1.20	-0.24
239	B	512	3	-0.13	0.65
240	B	513	8	1.49	0.62
242	B	515	20	1.04	3.38
244	B	517	9	-0.16	1.17
249	B	522	18	0.20	0.28
250	B	523	8	-0.06	2.11
251	B	524	3	0.95	-0.70
252	B	525	4	1.19	-0.48
253	B	526	3	0.31	-0.35
259	B	532	4	0.48	1.08
260	B	533	3	-0.05	-1.06
261	B	534	20	1.92	1.91
263	B	536	16	-0.08	0.57
271	B	544	15	0.99	0.88
275	B	548	10	0.17	3.04
298	B	571	9	1.16	1.06
299	B	572	12	0.01	2.84
300	B	573	17	2.05	0.02
301	B	574	7	1.30	0.01
3	A	586	18	0.11	1.20
4	A	587	15	1.91	0.28
6	A	589	10	0.70	1.65
11	A	594	15	1.03	1.10
13	A	596	16	-0.05	-0.55
14	A	597	14	0.46	-0.42
15	A	598	14	3.06	-0.10
16	A	599	9	-0.14	1.10
21	A	604	16	-0.01	0.18
25	A	608	4	-0.04	0.46
27	A	610	9	-0.04	0.49
29	A	612	10	0.33	1.40
30	A	613	7	1.02	0.49
31	A	614	10	0.21	2.58
32	A	615	14	3.91	-0.90
34	A	617	14	0.95	-0.54
35	A	618	3	-0.23	-0.84
36	A	619	11	0.52	0.94
46	A	629	5	1.37	2.10
48	A	631	14	0.50	0.29
51	A	634	4	0.47	-0.46
53	A	636	12	0.00	-0.67
54	A	637	3	0.34	0.72
55	A	638	9	-0.03	0.32
56	A	639	8	2.36	1.04
93	A	676	9	0.41	0.89
94	A	677	9	0.57	-0.21
103	A	686	9	0.93	1.31
104	A	687	8	0.50	1.66
105	A	688	4	1.55	0.64
106	A	689	8	2.05	0.48
107	A	690	12	0.98	0.05
108	A	691	12	1.92	0.19
109	A	692	9	1.60	0.52
111	A	694	4	-0.05	-0.15
126	A	709	14	1.29	-0.21
128	A	711	4	0.63	1.23
129	A	712	12	0.13	0.24
130	A	713	11	0.12	0.61
137	A	720	17	0.08	1.06
138	A	721	9	0.11	-0.13
141	A	724	14	1.03	-1.00
143	A	726	8	0.22	2.24
145	A	728	3	0.31	-0.35
147	A	730	17	0.03	0.69
148	A	731	11	0.17	1.41
149	A	732	14	0.14	-0.57
150	A	733	5	1.06	0.38
