## Additional Supplementary Materials for "Peptide therapeutic leads for multi-target inhibition of inflammatory cytokines in Inflammatory Bowel Disease - computational design and in-vitro validation": il6_interaction_1p9m_alascan_results.csv

pdb#	chain	res#	aa	DDG(complex)	DG(partner)
2	L	1	10	1.23	-0.37
3	L	2	10	1.71	-0.26
4	L	3	3	-0.27	-0.77
6	L	5	2	-0.20	4.85
8	L	7	20	0.00	0.29
12	L	11	4	-0.02	1.00
13	L	12	16	0.95	-0.42
29	L	28	9	-0.22	0.08
31	L	30	9	-0.07	-0.54
32	L	31	2	-0.27	4.70
36	L	35	5	0.86	2.05
82	L	81	12	1.02	1.80
83	L	82	8	0.36	2.25
90	L	89	4	-0.05	-0.27
91	L	90	14	0.44	-0.25
92	L	91	12	1.19	0.69
93	L	92	18	0.10	2.19
94	L	93	20	2.10	2.10
97	L	96	17	0.04	1.53
108	C	311	10	0.40	0.98
163	C	366	4	0.82	-0.87
166	C	369	16	-0.03	0.50
168	C	371	5	0.91	0.46
190	C	393	14	0.67	0.31
192	C	395	2	-0.11	5.56
228	C	431	16	-0.02	-0.25
229	C	432	5	4.19	-1.05
230	C	433	20	0.79	1.04
231	C	434	15	-0.06	-0.42
277	C	480	4	0.87	1.67
278	C	481	4	0.59	-0.69
279	C	482	5	2.33	-0.98
281	C	484	14	0.01	0.39
118	A	616	9	-0.08	-0.44
119	A	617	9	-0.18	-0.07
142	A	640	19	1.56	0.92
145	A	643	7	0.59	-0.41
165	A	663	16	0.03	-0.24
166	A	664	17	-0.02	1.06
167	A	665	18	0.52	1.21
168	A	666	20	0.48	2.58
169	A	667	5	2.20	-0.30
170	A	668	18	0.46	1.26
171	A	669	12	0.26	-0.38
193	A	691	3	-0.10	1.44
229	A	727	16	0.56	-0.50
230	A	728	18	0.38	0.73
19	B	798	10	0.56	0.73
24	B	803	15	0.68	0.19
27	B	806	9	0.04	-0.17
28	B	807	14	0.99	0.69
30	B	809	15	0.63	-0.45
31	B	810	20	1.45	0.40
33	B	812	10	0.46	1.87
34	B	813	3	0.29	-1.19
50	B	826	2	0.00	4.89
53	B	829	16	1.63	-0.60
54	B	830	9	0.45	-0.19
55	B	831	4	-0.27	-0.29
57	B	833	10	1.74	-0.03
59	B	835	4	-0.21	0.80
60	B	836	12	1.23	-0.09
61	B	837	12	0.21	-0.70
62	B	838	10	0.66	0.82
69	B	845	4	0.07	-0.34
74	B	850	5	0.91	1.23
75	B	851	14	0.96	-0.88
110	B	886	4	0.01	-0.35
111	B	887	14	0.10	-0.14
113	B	889	15	-0.07	0.22
117	B	893	11	0.65	-0.04
118	B	894	16	-0.01	-0.77
121	B	897	18	0.86	0.85
124	B	900	14	0.72	-0.52
125	B	901	5	1.27	1.65
154	B	930	14	0.47	1.43
155	B	931	12	0.80	0.88
156	B	932	14	-0.01	-1.06
157	B	933	19	4.01	-1.75
158	B	934	10	1.69	0.33
161	B	937	11	0.39	0.99
175	B	951	14	0.20	-0.63
176	B	952	16	-0.01	-0.72
178	B	954	10	0.25	1.66
179	B	955	15	1.76	0.22
182	B	958	15	0.08	-0.42
183	B	959	14	0.53	-0.90
