## Additional Supplementary Materials for "Peptide therapeutic leads for multi-target inhibition of inflammatory cytokines in Inflammatory Bowel Disease - computational design and in-vitro validation": tnfa_interaction_1tnf_1tnr_alascan_results.csv

pdb#	chain	res#	aa	DDG(complex)	DG(partner)
21	C	16	14	0.71	0.25
31	C	26	15	-0.51	0.16
32	C	27	15	1.40	2.86
65	C	60	9	-0.99	1.02
67	C	62	14	-0.60	-0.49
112	C	107	9	-0.02	-0.17
115	C	110	20	-1.34	3.22
143	C	138	10	-0.55	1.84
144	C	139	5	0.34	2.07
146	C	141	4	2.08	2.49
72	B	219	17	0.25	-0.92
73	B	220	7	0.16	1.43
75	B	222	10	0.66	0.30
77	B	224	17	0.01	1.48
86	B	233	16	0.46	-0.21
87	B	234	20	1.30	-0.83
97	B	244	8	-0.18	2.01
137	B	284	12	0.10	2.79
20	R	462	20	0.03	4.65
59	R	501	16	0.00	-0.11
63	R	505	16	0.00	0.88
66	R	508	7	-0.40	0.65
67	R	509	10	0.43	1.15
68	R	510	15	-0.02	-0.14
69	R	511	7	-2.46	-0.79
70	R	512	2	-0.01	5.02
71	R	513	10	0.59	1.03
72	R	514	16	-0.65	-0.40
73	R	515	2	0.00	4.82
74	R	516	16	-0.05	-0.06
75	R	517	9	0.59	-0.74
77	R	519	15	0.23	1.30
78	R	520	9	-1.21	-0.67
79	R	521	4	1.40	1.24
80	R	522	11	0.41	1.00
94	R	536	17	0.00	1.02
107	R	549	19	0.51	0.90
108	R	550	16	0.73	0.06
110	R	552	12	0.00	-0.26
111	R	553	10	0.85	1.52
113	R	555	14	0.43	0.97
